# Riverine input and eddy edge effects on microeukaryotic biodiversity in the Northern Gulf

**DOI:** 10.64898/2026.07.20.739614

**Authors:** Sarah K. Hu, Alexis Adams, Abigail Day, Maggie Ellis, Norely Faz, Fernanda Haro, Madeleine Lerma, Kayla Nedd, Siddharth Seshampally, Meagan Sonsel, Chrissy Wiederwohl

## Abstract

Marine microorganisms drive the biogeochemical processes that sustain ocean ecosystems, such as primary production, nutrient cycling, and the transfer of carbon and energy to higher trophic levels. Single-celled eukaryotic organisms (microbial eukaryotes or protists) represent a multifaceted group that contribute to food web dynamics as primary producers, consumers, parasites, and nutrient remineralizers. The Northern Gulf of Mexico is a productive, river-influenced, semi-enclosed ecosystem with strong economic ties. To gain detailed insight into Gulf-based microbial communities, we present an 18S rRNA gene metabarcoding survey across 12 stations from the Louisiana coast to offshore Northern Gulf encompassing the surface to over 2,000 m. Together, water mass, the ratio of dissolved inorganic carbon to total alkalinity, distance to the coast, and depth structured protistan species composition; a secondary signal was associated with the edge of a Loop Current eddy. At the Mississippi River-Gulf interface, diatoms dominated the upper water column depths, with dinoflagellates, parasitic Syndiniales, and rhizaria making up the majority of the offshore communities throughout the entire water column. Shifts in species composition with Northern Gulf environmental gradients reflect varied trophic strategies and have implications for carbon transfer efficiency and food web structure. These results establish a baseline characterization of microeukaryotic biodiversity across coastal-to-offshore and surface to deep-sea gradients that provide critical context for future assessments of Northern Gulf ecosystem resilience.
