## Supplemental Tables for "Riverine input and eddy edge effects on microeukaryotic biodiversity in the Northern Gulf"

### Sheet: TableS1
Station	Niskin	STN_NISKIN	Depth	DEPTH_BIN	Latitude	Longitude	Date	Time_UTC	DAY_NIGHT	TRANSECT	DIST_OUTFLOW	STN_CATEGORY_4	CLUSTER	OilRig_Count	MLD	SAL_MAX	O2_MIN	DCM	Temperature	Salinity	DIC	NH4	NO2	NO3	PO4	SIL	Oxygen_CTD	TA	pH	WATER_MASS	Prok_count	Total_ASVs	Total_sequences	SEQUENCES
1	5	S1_N5	18.603	5-25m	28.849	89.46	2023-07-30	18:56:28	Day	transect1	13151.1	Coastal	7	9	11.5	18.603	46.453	2.482	24.227	36.253	2098.11	0.64	0.07	0.06	0.08	2.7	2.341	0.00241743	8.0718	CSWr	NA	3380	452806	6782_GOM23_S1_N5_18S_DNA_REP1_orig_S1_L001_R1_001.fastq.gz, 6782_GOM23_S1_N5_18S_DNA_REP1_orig_S1_L001_R2_001.fastq.gz, 6782_GOM23_S1_N5_18S_DNA_REP1_S96_L001_R1_001.fastq.gz, 6782_GOM23_S1_N5_18S_DNA_REP1_S96_L001_R2_001.fastq.gz
1	10	S1_N10	2.482	< 5m	28.849	89.46	2023-07-30	18:56:28	Day	transect1	13151.1	Coastal	2	9	11.5	18.603	46.453	2.482	30.918	27.381	2033.99	0.75	0.38	0.23	0.18	10	3.207	0.00242055	8.2451	Uncharacterized Upper	NA	1155	439363	6782_GOM23_S1_N10_18S_DNA_REP2_orig_S9_L001_R1_001.fastq.gz, 6782_GOM23_S1_N10_18S_DNA_REP2_orig_S9_L001_R2_001.fastq.gz, 6782_GOM23_S1_N10_18S_DNA_REP2_S104_L001_R1_001.fastq.gz, 6782_GOM23_S1_N10_18S_DNA_REP2_S104_L001_R2_001.fastq.gz
2	1	S2_N1	353.454	270-400m	28.648	89.136	2023-07-30	21:36:00	Day	transect1	41763	Coastal	6	0	8.5	32.75	353.408	25.8	10.561	35.278	2212.05	1.23	0.03	25.91	1.65	14	2.704	0.00236416	7.725	TACWn	NA	2239	513337	6782_GOM23_S2_N1_18S_DNA_REP2_orig_S17_L001_R1_001.fastq.gz, 6782_GOM23_S2_N1_18S_DNA_REP2_orig_S17_L001_R2_001.fastq.gz, 6782_GOM23_S2_N1_18S_DNA_REP2_S112_L001_R1_001.fastq.gz, 6782_GOM23_S2_N1_18S_DNA_REP2_S112_L001_R2_001.fastq.gz
2	3	S2_N3	269.068	60-270m	28.648	89.136	2023-07-30	21:36:00	Day	transect1	41763	Coastal	2	0	8.5	32.75	353.408	25.8	13.332	35.693	2204.23	1.25	0.02	16.1	1.1	7.3	2.88	0.00237625	7.7869	TACW	NA	3320	545869	6782_GOM23_S2_N3_18S_DNA_REP1_orig_S25_L001_R1_001.fastq.gz, 6782_GOM23_S2_N3_18S_DNA_REP1_orig_S25_L001_R2_001.fastq.gz, 6782_GOM23_S2_N3_18S_DNA_REP1_S120_L001_R1_001.fastq.gz, 6782_GOM23_S2_N3_18S_DNA_REP1_S120_L001_R2_001.fastq.gz
2	6	S2_N6	149.888	60-270m	28.648	89.136	2023-07-30	21:36:00	Day	transect1	41763	Coastal	2	0	8.5	32.75	353.408	25.8	15.248	36.002	2198.77	0.96	0.02	16.79	0.94	6.8	2.925	0.00237262	7.814	TACW	NA	6415	944938	6782_GOM23_S2_N6_18S_DNA_REP1_orig_S33_L001_R1_001.fastq.gz, 6782_GOM23_S2_N6_18S_DNA_REP1_orig_S33_L001_R2_001.fastq.gz, 6782_GOM23_S2_N6_18S_DNA_REP1_S128_L001_R1_001.fastq.gz, 6782_GOM23_S2_N6_18S_DNA_REP1_S128_L001_R2_001.fastq.gz, 6782_GOM23_S2_N6_18S_DNA_REP2_orig_S41_L001_R1_001.fastq.gz, 6782_GOM23_S2_N6_18S_DNA_REP2_orig_S41_L001_R2_001.fastq.gz, 6782_GOM23_S2_N6_18S_DNA_REP2_S136_L001_R…
2	8	S2_N8	24.17	5-25m	28.648	89.136	2023-07-30	21:36:00	Day	transect1	41763	Coastal	7	0	8.5	32.75	353.408	25.8	25.404	36.103	2158.24	0.61	0.12	3.73	0.38	9.6	4.396	0.00243371	7.9767	CSWr	NA	4013	466075	6782_GOM23_S2_N8_18S_DNA_REP2_orig_S49_L001_R1_001.fastq.gz, 6782_GOM23_S2_N8_18S_DNA_REP2_orig_S49_L001_R2_001.fastq.gz, 6782_GOM23_S2_N8_18S_DNA_REP2_S143_L001_R1_001.fastq.gz, 6782_GOM23_S2_N8_18S_DNA_REP2_S143_L001_R2_001.fastq.gz
2	11	S2_N11	2.9	< 5m	28.648	89.136	2023-07-30	21:36:00	Day	transect1	41763	Coastal	5	0	8.5	32.75	353.408	25.8	31.751	30.101	2029.16	0.8	0	0.05	0.16	4.1	3.563	0.00239735	7.5511	Uncharacterized Upper	NA	3013	802360	6782_GOM23_S2_N11_18S_DNA_REP1_orig_S57_L001_R1_001.fastq.gz, 6782_GOM23_S2_N11_18S_DNA_REP1_orig_S57_L001_R2_001.fastq.gz, 6782_GOM23_S2_N11_18S_DNA_REP1_S151_L001_R1_001.fastq.gz, 6782_GOM23_S2_N11_18S_DNA_REP1_S151_L001_R2_001.fastq.gz, 6782_GOM23_S2_N11_18S_DNA_REP2_orig_S65_L001_R1_001.fastq.gz, 6782_GOM23_S2_N11_18S_DNA_REP2_orig_S65_L001_R2_001.fastq.gz, 6782_GOM23_S2_N11_18S_DNA_REP2_S159…
3	1	S3_N1	1234.27	1200-2000m	28.438	88.805	2023-07-31	00:47:00	Day	transect1	80695	Near-coast	6	0	10.5	64.991	401.19	64.991	4.34	34.961	2204.47	0.48	0.02	23.57	1.62	26.4	4.743	0.00236219	7.7697	Uncharacterized Deep	NA	3466	442388	6782_GOM23_S3_N1_18S_DNA_orig_S72_L001_R1_001.fastq.gz, 6782_GOM23_S3_N1_18S_DNA_orig_S72_L001_R2_001.fastq.gz, 6782_GOM23_S3_N1_18S_DNA_S166_L001_R1_001.fastq.gz, 6782_GOM23_S3_N1_18S_DNA_S166_L001_R2_001.fastq.gz
3	2	S3_N2	1098.28	800-1200m	28.438	88.805	2023-07-31	00:47:00	Day	transect1	80695	Near-coast	6	0	10.5	64.991	401.19	64.991	4.599	34.95	2203.65	0.52	0.02	25.25	1.695	26.45	4.481	0.00246219	7.7825	Uncharacterized Deep	NA	2352	544271	6782_GOM23_S3_N2_18S_DNA_orig_S80_L001_R1_001.fastq.gz, 6782_GOM23_S3_N2_18S_DNA_orig_S80_L001_R2_001.fastq.gz, 6782_GOM23_S3_N2_18S_DNA_S174_L001_R1_001.fastq.gz, 6782_GOM23_S3_N2_18S_DNA_S174_L001_R2_001.fastq.gz
3	3	S3_N3	898.349	800-1200m	28.438	88.805	2023-07-31	00:47:00	Day	transect1	80695	Near-coast	2	0	10.5	64.991	401.19	64.991	5.288	34.924	2211.65	0.35	0.02	27.43	1.71	20.1	3.907	0.00233975	7.7094	Uncharacterized Deep	NA	3250	469810	6782_GOM23_S3_N3_18S_DNA_orig_S88_L001_R1_001.fastq.gz, 6782_GOM23_S3_N3_18S_DNA_orig_S88_L001_R2_001.fastq.gz, 6782_GOM23_S3_N3_18S_DNA_S182_L001_R1_001.fastq.gz, 6782_GOM23_S3_N3_18S_DNA_S182_L001_R2_001.fastq.gz
3	4	S3_N4	698.194	400-800m	28.438	88.805	2023-07-31	00:47:00	Day	transect1	80695	Near-coast	9	0	10.5	64.991	401.19	64.991	6.238	34.901	2222.31	0.26	0.02	29.59	1.91	24.2	3.347	0.00237806	7.7302	Uncharacterized Deep	NA	2342	540659	6782_GOM23_S3_N4_18S_DNA_orig_S2_L001_R1_001.fastq.gz, 6782_GOM23_S3_N4_18S_DNA_orig_S2_L001_R2_001.fastq.gz, 6782_GOM23_S3_N4_18S_DNA_S97_L001_R1_001.fastq.gz, 6782_GOM23_S3_N4_18S_DNA_S97_L001_R2_001.fastq.gz
3	5	S3_N5	549.566	400-800m	28.438	88.805	2023-07-31	00:47:00	Day	transect1	80695	Near-coast	6	0	10.5	64.991	401.19	64.991	7.586	34.94	NA	0.58	0.02	30.51	1.92	20.9	2.891	NA	NA	Uncharacterized Deep	NA	1739	439405	6782_GOM23_S3_N5_18S_DNA_orig_S10_L001_R1_001.fastq.gz, 6782_GOM23_S3_N5_18S_DNA_orig_S10_L001_R2_001.fastq.gz, 6782_GOM23_S3_N5_18S_DNA_S105_L001_R1_001.fastq.gz, 6782_GOM23_S3_N5_18S_DNA_S105_L001_R2_001.fastq.gz
3	6	S3_N6	401.19	400-800m	28.438	88.805	2023-07-31	00:47:00	Day	transect1	80695	Near-coast	6	0	10.5	64.991	401.19	64.991	9.846	35.187	2214.78	0.24	0.02	28.06	1.73	15.8	2.623	0.0023414	7.6774	TACW	NA	2294	430413	6782_GOM23_S3_N6_18S_DNA_orig_S18_L001_R1_001.fastq.gz, 6782_GOM23_S3_N6_18S_DNA_orig_S18_L001_R2_001.fastq.gz, 6782_GOM23_S3_N6_18S_DNA_S113_L001_R1_001.fastq.gz, 6782_GOM23_S3_N6_18S_DNA_S113_L001_R2_001.fastq.gz
3	7	S3_N7	150.128	60-270m	28.438	88.805	2023-07-31	00:47:00	Day	transect1	80695	Near-coast	9	0	10.5	64.991	401.19	64.991	16.179	36.147	2198.16	0.3	0.03	15.97	0.92	5.9	2.828	0.0023923	7.8356	TACW	NA	3182	611602	6782_GOM23_S3_N7_18S_DNA_orig_S26_L001_R1_001.fastq.gz, 6782_GOM23_S3_N7_18S_DNA_orig_S26_L001_R2_001.fastq.gz, 6782_GOM23_S3_N7_18S_DNA_S121_L001_R1_001.fastq.gz, 6782_GOM23_S3_N7_18S_DNA_S121_L001_R2_001.fastq.gz
3	8	S3_N8	64.991	60-270m	28.438	88.805	2023-07-31	00:47:00	Day	transect1	80695	Near-coast	1	0	10.5	64.991	401.19	64.991	21.968	36.664	2160.9	0.32	0.28	2.3	0.33	1.7	3.899	0.00244383	7.9823	GCW	NA	4309	520401	6782_GOM23_S3_N8_18S_DNA_orig_S34_L001_R1_001.fastq.gz, 6782_GOM23_S3_N8_18S_DNA_orig_S34_L001_R2_001.fastq.gz, 6782_GOM23_S3_N8_18S_DNA_S129_L001_R1_001.fastq.gz, 6782_GOM23_S3_N8_18S_DNA_S129_L001_R2_001.fastq.gz
3	9	S3_N9	29.003	25-60m	28.438	88.805	2023-07-31	00:47:00	Day	transect1	80695	Near-coast	4	0	10.5	64.991	401.19	64.991	28.267	35.24	2069.09	0.36	0	0.04	0	0.9	2.591	0.00241668	8.0962	Uncharacterized Upper	NA	4973	397775	6782_GOM23_S3_N9_18S_DNA_orig_S42_L001_R1_001.fastq.gz, 6782_GOM23_S3_N9_18S_DNA_orig_S42_L001_R2_001.fastq.gz, 6782_GOM23_S3_N9_18S_DNA_S137_L001_R1_001.fastq.gz, 6782_GOM23_S3_N9_18S_DNA_S137_L001_R2_001.fastq.gz
3	12	S3_N12	2.579	< 5m	28.438	88.805	2023-07-31	00:47:00	Day	transect1	80695	Near-coast	8	0	10.5	64.991	401.19	64.991	29.075	36.11	NA	0.17	0	0.02	0	1.2	2.779	NA	NA	Uncharacterized Upper	NA	3197	537327	6782_GOM23_S3_N12_18S_DNA_orig_S50_L001_R1_001.fastq.gz, 6782_GOM23_S3_N12_18S_DNA_orig_S50_L001_R2_001.fastq.gz, 6782_GOM23_S3_N12_18S_DNA_S144_L001_R1_001.fastq.gz, 6782_GOM23_S3_N12_18S_DNA_S144_L001_R2_001.fastq.gz
4	1	S4_N1	1723.7	1200-2000m	28.235	88.478	2023-07-31	04:28:00	Night	transect1	119504	Near-coast	9	5	8.5	70.191	499.891	70.191	4.255	34.969	2200.67	1.27	0.02	16.88	1.13	19.3	4.871	0.00235505	7.7836	Uncharacterized Deep	NA	1130	496982	6782_GOM23_S4_N1_18S_DNA_orig_S58_L001_R1_001.fastq.gz, 6782_GOM23_S4_N1_18S_DNA_orig_S58_L001_R2_001.fastq.gz, 6782_GOM23_S4_N1_18S_DNA_S152_L001_R1_001.fastq.gz, 6782_GOM23_S4_N1_18S_DNA_S152_L001_R2_001.fastq.gz
4	2	S4_N2	1723.76	1200-2000m	28.235	88.478	2023-07-31	04:28:00	Night	transect1	119504	Near-coast	2	5	8.5	70.191	499.891	70.191	4.255	34.969	2205.1	0.795	0.01	22.645	1.495	25.95	4.871	0.00237756	7.7955	Uncharacterized Deep	NA	2387	460439	6782_GOM23_S4_N2_18S_DNA_orig_S66_L001_R1_001.fastq.gz, 6782_GOM23_S4_N2_18S_DNA_orig_S66_L001_R2_001.fastq.gz, 6782_GOM23_S4_N2_18S_DNA_S160_L001_R1_001.fastq.gz, 6782_GOM23_S4_N2_18S_DNA_S160_L001_R2_001.fastq.gz
4	3	S4_N3	1499.75	1200-2000m	28.235	88.478	2023-07-31	04:28:00	Night	transect1	119504	Near-coast	6	5	8.5	70.191	499.891	70.191	4.302	34.965	2206.33	1.39	0.02	25.45	1.61	18.1	4.824	0.00236252	7.7582	Uncharacterized Deep	NA	2966	448129	6782_GOM23_S4_N3_18S_DNA_orig_S73_L001_R1_001.fastq.gz, 6782_GOM23_S4_N3_18S_DNA_orig_S73_L001_R2_001.fastq.gz, 6782_GOM23_S4_N3_18S_DNA_S167_L001_R1_001.fastq.gz, 6782_GOM23_S4_N3_18S_DNA_S167_L001_R2_001.fastq.gz
4	4	S4_N4	1249.62	1200-2000m	28.235	88.478	2023-07-31	04:28:00	Night	transect1	119504	Near-coast	9	5	8.5	70.191	499.891	70.191	4.435	34.958	2214.02	0.87	0	21.52	1.41	23.4	4.657	0.00236288	7.7713	Uncharacterized Deep	NA	1318	539072	6782_GOM23_S4_N4_18S_DNA_orig_S81_L001_R1_001.fastq.gz, 6782_GOM23_S4_N4_18S_DNA_orig_S81_L001_R2_001.fastq.gz, 6782_GOM23_S4_N4_18S_DNA_S175_L001_R1_001.fastq.gz, 6782_GOM23_S4_N4_18S_DNA_S175_L001_R2_001.fastq.gz
4	5	S4_N5	999.159	800-1200m	28.235	88.478	2023-07-31	04:28:00	Night	transect1	119504	Near-coast	2	5	8.5	70.191	499.891	70.191	4.889	34.939	2209.45	1.06	0	25.97	1.63	26.3	4.215	0.00237243	7.761	Uncharacterized Deep	NA	2585	424842	6782_GOM23_S4_N5_18S_DNA_orig_S89_L001_R1_001.fastq.gz, 6782_GOM23_S4_N5_18S_DNA_orig_S89_L001_R2_001.fastq.gz, 6782_GOM23_S4_N5_18S_DNA_S183_L001_R1_001.fastq.gz, 6782_GOM23_S4_N5_18S_DNA_S183_L001_R2_001.fastq.gz
4	6	S4_N6	749.59	400-800m	28.235	88.478	2023-07-31	04:28:00	Night	transect1	119504	Near-coast	6	5	8.5	70.191	499.891	70.191	5.911	34.908	2220.88	1.25	0	29	1.79	25	3.499	0.00237016	7.7222	Uncharacterized Deep	NA	2143	398171	6782_GOM23_S4_N6_18S_DNA_orig_S3_L001_R1_001.fastq.gz, 6782_GOM23_S4_N6_18S_DNA_orig_S3_L001_R2_001.fastq.gz, 6782_GOM23_S4_N6_18S_DNA_S98_L001_R1_001.fastq.gz, 6782_GOM23_S4_N6_18S_DNA_S98_L001_R2_001.fastq.gz
4	9	S4_N9	70.191	60-270m	28.235	88.478	2023-07-31	04:28:00	Night	transect1	119504	Near-coast	1	5	8.5	70.191	499.891	70.191	22.197	36.735	2155.44	0.97	0.19	1.49	0.11	1.4	3.99	0.00242792	7.9902	GCW	NA	4107	461987	6782_GOM23_S4_N9_18S_DNA_orig_S11_L001_R1_001.fastq.gz, 6782_GOM23_S4_N9_18S_DNA_orig_S11_L001_R2_001.fastq.gz, 6782_GOM23_S4_N9_18S_DNA_S106_L001_R1_001.fastq.gz, 6782_GOM23_S4_N9_18S_DNA_S106_L001_R2_001.fastq.gz
4	10	S4_N10	25.322	25-60m	28.235	88.478	2023-07-31	04:28:00	Night	transect1	119504	Near-coast	7	5	8.5	70.191	499.891	70.191	29.902	36.272	NA	0.43	0	0	0	1	2.202	NA	NA	Uncharacterized Upper	NA	3004	370943	6782_GOM23_S4_N10_18S_DNA_orig_S19_L001_R1_001.fastq.gz, 6782_GOM23_S4_N10_18S_DNA_orig_S19_L001_R2_001.fastq.gz, 6782_GOM23_S4_N10_18S_DNA_S114_L001_R1_001.fastq.gz, 6782_GOM23_S4_N10_18S_DNA_S114_L001_R2_001.fastq.gz
4	11	S4_N11	2.231	< 5m	28.235	88.478	2023-07-31	04:28:00	Night	transect1	119504	Near-coast	5	5	8.5	70.191	499.891	70.191	31.252	33.254	2034.72	0.25	0	0	0	1.8	3.481	0.002388	8.1651	Uncharacterized Upper	NA	814	351174	6782_GOM23_S4_N11_18S_DNA_orig_S27_L001_R1_001.fastq.gz, 6782_GOM23_S4_N11_18S_DNA_orig_S27_L001_R2_001.fastq.gz, 6782_GOM23_S4_N11_18S_DNA_S122_L001_R1_001.fastq.gz, 6782_GOM23_S4_N11_18S_DNA_S122_L001_R2_001.fastq.gz
5	1	S5_N1	2386.7	2000-3000m	27.987	88.136	2023-07-31	09:00:00	Night	transect1	162942	Offshore	2	4	12.913	121.043	500.443	65	4.301	34.971	2206.03	0.46	0.02	22.62	1.5	26.2	4.851	0.00235609	7.7775	Uncharacterized Deep	NA	2555	471791	6782_GOM23_S5_N1_18S_DNA_orig_S35_L001_R1_001.fastq.gz, 6782_GOM23_S5_N1_18S_DNA_orig_S35_L001_R2_001.fastq.gz, 6782_GOM23_S5_N1_18S_DNA_S130_L001_R1_001.fastq.gz, 6782_GOM23_S5_N1_18S_DNA_S130_L001_R2_001.fastq.gz
5	2	S5_N2	2197.88	2000-3000m	27.987	88.136	2023-07-31	09:00:00	Night	transect1	162942	Offshore	9	4	12.913	121.043	500.443	65	4.294	34.969	2207.31	0.55	0.02	22.1	1.5	24.7	4.87	0.00238393	7.8008	Uncharacterized Deep	NA	434	172528	6782_GOM23_S5_N2_18S_DNA_orig_S43_L001_R1_001.fastq.gz, 6782_GOM23_S5_N2_18S_DNA_orig_S43_L001_R2_001.fastq.gz
5	3	S5_N3	1795.82	1200-2000m	27.987	88.136	2023-07-31	09:00:00	Night	transect1	162942	Offshore	9	4	12.913	121.043	500.443	65	4.286	34.968	2218.73	0.51	0	25.13	1.61	18.3	4.844	0.00237704	7.767	Uncharacterized Deep	NA	1511	375807	6782_GOM23_S5_N3_18S_DNA_orig_S51_L001_R1_001.fastq.gz, 6782_GOM23_S5_N3_18S_DNA_orig_S51_L001_R2_001.fastq.gz, 6782_GOM23_S5_N3_18S_DNA_S145_L001_R1_001.fastq.gz, 6782_GOM23_S5_N3_18S_DNA_S145_L001_R2_001.fastq.gz
5	4	S5_N4	1497.91	1200-2000m	27.987	88.136	2023-07-31	09:00:00	Night	transect1	162942	Offshore	9	4	12.913	121.043	500.443	65	4.327	34.964	2206.36	0.33	0	23.4	1.54	25.7	4.769	0.00244502	7.8299	Uncharacterized Deep	NA	1313	468089	6782_GOM23_S5_N4_18S_DNA_orig_S59_L001_R1_001.fastq.gz, 6782_GOM23_S5_N4_18S_DNA_orig_S59_L001_R2_001.fastq.gz, 6782_GOM23_S5_N4_18S_DNA_S153_L001_R1_001.fastq.gz, 6782_GOM23_S5_N4_18S_DNA_S153_L001_R2_001.fastq.gz
5	5	S5_N5	1250.3	1200-2000m	27.987	88.136	2023-07-31	09:00:00	Night	transect1	162942	Offshore	3	4	12.913	121.043	500.443	65	4.472	34.956	NA	0.5	0	23.83	1.58	25.6	4.591	NA	NA	Uncharacterized Deep	NA	261	449868	6782_GOM23_S5_N5_18S_DNA_orig_S67_L001_R1_001.fastq.gz, 6782_GOM23_S5_N5_18S_DNA_orig_S67_L001_R2_001.fastq.gz, 6782_GOM23_S5_N5_18S_DNA_S161_L001_R1_001.fastq.gz, 6782_GOM23_S5_N5_18S_DNA_S161_L001_R2_001.fastq.gz
5	6	S5_N6	998.988	800-1200m	27.987	88.136	2023-07-31	09:00:00	Night	transect1	162942	Offshore	6	4	12.913	121.043	500.443	65	4.999	34.935	NA	0.35	0	26.34	1.74	26.1	4.104	NA	NA	Uncharacterized Deep	NA	2241	351324	6782_GOM23_S5_N6_18S_DNA_orig_S74_L001_R1_001.fastq.gz, 6782_GOM23_S5_N6_18S_DNA_orig_S74_L001_R2_001.fastq.gz, 6782_GOM23_S5_N6_18S_DNA_S168_L001_R1_001.fastq.gz, 6782_GOM23_S5_N6_18S_DNA_S168_L001_R2_001.fastq.gz
5	10	S5_N10	60.34	60-270m	27.987	88.136	2023-07-31	09:00:00	Night	transect1	162942	Offshore	1	4	12.913	121.043	500.443	65	23.864	36.298	2106.34	0.29	0.02	0	0	2.2	4.567	0.00252025	8.0613	CSWr	NA	3663	542376	6782_GOM23_S5_N10_18S_DNA_orig_S82_L001_R1_001.fastq.gz, 6782_GOM23_S5_N10_18S_DNA_orig_S82_L001_R2_001.fastq.gz, 6782_GOM23_S5_N10_18S_DNA_S176_L001_R1_001.fastq.gz, 6782_GOM23_S5_N10_18S_DNA_S176_L001_R2_001.fastq.gz
5	11	S5_N11	20.618	5-25m	27.987	88.136	2023-07-31	09:00:00	Night	transect1	162942	Offshore	2	4	12.913	121.043	500.443	65	31.108	35.959	2044.02	0.32	0	0	0	1.1	3.487	0.00243057	8.1338	Uncharacterized Upper	NA	2077	369147	6782_GOM23_S5_N11_18S_DNA_orig_S90_L001_R1_001.fastq.gz, 6782_GOM23_S5_N11_18S_DNA_orig_S90_L001_R2_001.fastq.gz, 6782_GOM23_S5_N11_18S_DNA_S184_L001_R1_001.fastq.gz, 6782_GOM23_S5_N11_18S_DNA_S184_L001_R2_001.fastq.gz
5	12	S5_N12	2.376	< 5m	27.987	88.136	2023-07-31	09:00:00	Night	transect1	162942	Offshore	5	4	12.913	121.043	500.443	65	31.347	33.394	2044.56	0.36	0	0.03	0.02	2.5	3.419	0.00244635	8.1211	Uncharacterized Upper	NA	1418	484709	6782_GOM23_S5_N12_18S_DNA_orig_S4_L001_R1_001.fastq.gz, 6782_GOM23_S5_N12_18S_DNA_orig_S4_L001_R2_001.fastq.gz, 6782_GOM23_S5_N12_18S_DNA_S99_L001_R1_001.fastq.gz, 6782_GOM23_S5_N12_18S_DNA_S99_L001_R2_001.fastq.gz
7	2	S7_N2	1648.46	1200-2000m	28.431	88.325	2023-07-31	17:06:00	Day	transect2	118969	Near-coast	6	3	13.906	98.397	431.5	59.472	4.278	34.968	2196.43	0.28	0.01	22.93	1.615	25.6	4.858	0.00238886	7.6189	Uncharacterized Deep	NA	2287	500853	6782_GOM23_S7_N2_18S_DNA_orig_S12_L001_R1_001.fastq.gz, 6782_GOM23_S7_N2_18S_DNA_orig_S12_L001_R2_001.fastq.gz, 6782_GOM23_S7_N2_18S_DNA_S107_L001_R1_001.fastq.gz, 6782_GOM23_S7_N2_18S_DNA_S107_L001_R2_001.fastq.gz
7	3	S7_N3	1398.63	1200-2000m	28.431	88.325	2023-07-31	17:06:00	Day	transect2	118969	Near-coast	9	3	13.906	98.397	431.5	59.472	4.337	34.964	NA	0.5	0.02	21.41	1.96	23.7	4.766	NA	NA	Uncharacterized Deep	NA	833	501446	6782_GOM23_S7_N3_18S_DNA_orig_S20_L001_R1_001.fastq.gz, 6782_GOM23_S7_N3_18S_DNA_orig_S20_L001_R2_001.fastq.gz, 6782_GOM23_S7_N3_18S_DNA_S115_L001_R1_001.fastq.gz, 6782_GOM23_S7_N3_18S_DNA_S115_L001_R2_001.fastq.gz
7	4	S7_N4	1148.03	800-1200m	28.431	88.325	2023-07-31	17:06:00	Day	transect2	118969	Near-coast	6	3	13.906	98.397	431.5	59.472	4.639	34.95	2200.91	0.07	0.02	22.16	1.59	23.4	4.435	0.00239371	7.651	Uncharacterized Deep	NA	1543	595948	6782_GOM23_S7_N4_18S_DNA_orig_S28_L001_R1_001.fastq.gz, 6782_GOM23_S7_N4_18S_DNA_orig_S28_L001_R2_001.fastq.gz, 6782_GOM23_S7_N4_18S_DNA_S123_L001_R1_001.fastq.gz, 6782_GOM23_S7_N4_18S_DNA_S123_L001_R2_001.fastq.gz
7	5	S7_N5	898.857	800-1200m	28.431	88.325	2023-07-31	17:06:00	Day	transect2	118969	Near-coast	6	3	13.906	98.397	431.5	59.472	5.455	34.921	2208.94	0.12	0.02	26.13	1.92	24.3	3.771	0.00237419	7.6378	Uncharacterized Deep	NA	2196	499676	6782_GOM23_S7_N5_18S_DNA_orig_S36_L001_R1_001.fastq.gz, 6782_GOM23_S7_N5_18S_DNA_orig_S36_L001_R2_001.fastq.gz, 6782_GOM23_S7_N5_18S_DNA_S131_L001_R1_001.fastq.gz, 6782_GOM23_S7_N5_18S_DNA_S131_L001_R2_001.fastq.gz
7	6	S7_N6	648.659	400-800m	28.431	88.325	2023-07-31	17:06:00	Day	transect2	118969	Near-coast	6	3	13.906	98.397	431.5	59.472	6.695	34.907	2217.97	0.07	0.2	30.21	1.99	23.4	3.117	0.0023693	7.7102	Uncharacterized Deep	NA	1368	465118	6782_GOM23_S7_N6_18S_DNA_orig_S44_L001_R1_001.fastq.gz, 6782_GOM23_S7_N6_18S_DNA_orig_S44_L001_R2_001.fastq.gz, 6782_GOM23_S7_N6_18S_DNA_S138_L001_R1_001.fastq.gz, 6782_GOM23_S7_N6_18S_DNA_S138_L001_R2_001.fastq.gz
7	7	S7_N7	399.476	270-400m	28.431	88.325	2023-07-31	17:06:00	Day	transect2	118969	Near-coast	9	3	13.906	98.397	431.5	59.472	9.97	35.204	2208.78	0.19	0.02	24.58	1.68	13.5	2.629	0.00237054	7.7136	TACW	NA	1491	458873	6782_GOM23_S7_N7_18S_DNA_orig_S52_L001_R1_001.fastq.gz, 6782_GOM23_S7_N7_18S_DNA_orig_S52_L001_R2_001.fastq.gz, 6782_GOM23_S7_N7_18S_DNA_S146_L001_R1_001.fastq.gz, 6782_GOM23_S7_N7_18S_DNA_S146_L001_R2_001.fastq.gz
7	9	S7_N9	98.397	60-270m	28.431	88.325	2023-07-31	17:06:00	Day	transect2	118969	Near-coast	8	3	13.906	98.397	431.5	59.472	20.199	36.601	2181.17	0.06	0.03	9.05	0.45	3.2	3.134	0.00244004	7.9251	GCW	NA	3244	566383	6782_GOM23_S7_N9_18S_DNA_orig_S60_L001_R1_001.fastq.gz, 6782_GOM23_S7_N9_18S_DNA_orig_S60_L001_R2_001.fastq.gz, 6782_GOM23_S7_N9_18S_DNA_S154_L001_R1_001.fastq.gz, 6782_GOM23_S7_N9_18S_DNA_S154_L001_R2_001.fastq.gz
7	10	S7_N10	59.472	25-60m	28.431	88.325	2023-07-31	17:06:00	Day	transect2	118969	Near-coast	1	3	13.906	98.397	431.5	59.472	23.046	36.374	2122.05	0.36	0.17	0.5	0.33	2.2	4.393	0.00250143	8.0484	CSWr	NA	3673	429851	6782_GOM23_S7_N10_18S_DNA_orig_S68_L001_R1_001.fastq.gz, 6782_GOM23_S7_N10_18S_DNA_orig_S68_L001_R2_001.fastq.gz, 6782_GOM23_S7_N10_18S_DNA_S162_L001_R1_001.fastq.gz, 6782_GOM23_S7_N10_18S_DNA_S162_L001_R2_001.fastq.gz
7	11	S7_N11	9.882	5-25m	28.431	88.325	2023-07-31	17:06:00	Day	transect2	118969	Near-coast	8	3	13.906	98.397	431.5	59.472	30.326	32.989	2026.41	0.22	0	0	0.15	2	2.967	0.00239996	8.1237	Uncharacterized Upper	NA	1790	525987	6782_GOM23_S7_N11_18S_DNA_orig_S75_L001_R1_001.fastq.gz, 6782_GOM23_S7_N11_18S_DNA_orig_S75_L001_R2_001.fastq.gz, 6782_GOM23_S7_N11_18S_DNA_S169_L001_R1_001.fastq.gz, 6782_GOM23_S7_N11_18S_DNA_S169_L001_R2_001.fastq.gz
7	12	S7_N12	2.746	< 5m	28.431	88.325	2023-07-31	17:06:00	Day	transect2	118969	Near-coast	4	3	13.906	98.397	431.5	59.472	30.175	33.515	2024.02	0.41	0	0.06	0.12	1.6	3.289	0.00243907	8.1243	Uncharacterized Upper	NA	4547	557022	6782_GOM23_S7_N12_18S_DNA_orig_S83_L001_R1_001.fastq.gz, 6782_GOM23_S7_N12_18S_DNA_orig_S83_L001_R2_001.fastq.gz, 6782_GOM23_S7_N12_18S_DNA_S177_L001_R1_001.fastq.gz, 6782_GOM23_S7_N12_18S_DNA_S177_L001_R2_001.fastq.gz
8	1	S8_N1	924.761	800-1200m	28.704	88.629	2023-07-31	22:02:00	Day	transect2	79107.2	Near-coast	2	2	32	76.433	320	73	5.101	34.93	NA	0.12	0.04	26.96	1.87	26.3	4.042	NA	NA	Uncharacterized Deep	NA	3441	428337	6782_GOM23_S8_N1_18S_DNA_orig_S91_L001_R1_001.fastq.gz, 6782_GOM23_S8_N1_18S_DNA_orig_S91_L001_R2_001.fastq.gz, 6782_GOM23_S8_N1_18S_DNA_S185_L001_R1_001.fastq.gz, 6782_GOM23_S8_N1_18S_DNA_S185_L001_R2_001.fastq.gz
8	3	S8_N3	800.289	800-1200m	28.704	88.629	2023-07-31	22:02:00	Day	transect2	79107.2	Near-coast	6	2	32	76.433	320	73	5.769	34.91	2202.32	0.52	0	21.61	1.6	15.5	3.574	0.00239657	7.5713	Uncharacterized Deep	NA	1194	223674	6782_GOM23_S8_N3_18S_DNA_orig_S5_L001_R1_001.fastq.gz, 6782_GOM23_S8_N3_18S_DNA_orig_S5_L001_R2_001.fastq.gz, 6782_GOM23_S8_N3_18S_DNA_S100_L001_R1_001.fastq.gz, 6782_GOM23_S8_N3_18S_DNA_S100_L001_R2_001.fastq.gz
8	4	S8_N4	648.188	400-800m	28.704	88.629	2023-07-31	22:02:00	Day	transect2	79107.2	Near-coast	6	2	32	76.433	320	73	6.714	34.904	NA	0.25	0	30.035	2.025	23.2	3.123	NA	NA	Uncharacterized Deep	NA	1504	288723	6782_GOM23_S8_N4_18S_DNA_orig_S13_L001_R1_001.fastq.gz, 6782_GOM23_S8_N4_18S_DNA_orig_S13_L001_R2_001.fastq.gz, 6782_GOM23_S8_N4_18S_DNA_S108_L001_R1_001.fastq.gz, 6782_GOM23_S8_N4_18S_DNA_S108_L001_R2_001.fastq.gz
8	5	S8_N5	498.597	400-800m	28.704	88.629	2023-07-31	22:02:00	Day	transect2	79107.2	Near-coast	2	2	32	76.433	320	73	8.358	35.01	2217.15	0.08	0	29.55	1.87	18.9	2.812	0.00235797	7.6925	Uncharacterized Deep	NA	1949	303207	6782_GOM23_S8_N5_18S_DNA_orig_S21_L001_R1_001.fastq.gz, 6782_GOM23_S8_N5_18S_DNA_orig_S21_L001_R2_001.fastq.gz, 6782_GOM23_S8_N5_18S_DNA_S116_L001_R1_001.fastq.gz, 6782_GOM23_S8_N5_18S_DNA_S116_L001_R2_001.fastq.gz
8	7	S8_N7	109.038	60-270m	28.704	88.629	2023-07-31	22:02:00	Day	transect2	79107.2	Near-coast	9	2	32	76.433	320	73	18.459	36.456	2184.59	0.1	0.03	12.08	0.68	3.9	2.858	0.00241962	7.8883	TACW	NA	4293	474729	6782_GOM23_S8_N7_18S_DNA_orig_S29_L001_R1_001.fastq.gz, 6782_GOM23_S8_N7_18S_DNA_orig_S29_L001_R2_001.fastq.gz, 6782_GOM23_S8_N7_18S_DNA_S124_L001_R1_001.fastq.gz, 6782_GOM23_S8_N7_18S_DNA_S124_L001_R2_001.fastq.gz
8	8	S8_N8	76.433	60-270m	28.704	88.629	2023-07-31	22:02:00	Day	transect2	79107.2	Near-coast	4	2	32	76.433	320	73	21.266	36.661	2163.23	0.49	0.16	5.3	0.38	2.1	3.338	0.00244643	7.9434	GCW	NA	4226	562642	6782_GOM23_S8_N8_18S_DNA_orig_S37_L001_R1_001.fastq.gz, 6782_GOM23_S8_N8_18S_DNA_orig_S37_L001_R2_001.fastq.gz, 6782_GOM23_S8_N8_18S_DNA_S132_L001_R1_001.fastq.gz, 6782_GOM23_S8_N8_18S_DNA_S132_L001_R2_001.fastq.gz
8	9	S8_N9	45.819	25-60m	28.704	88.629	2023-07-31	22:02:00	Day	transect2	79107.2	Near-coast	4	2	32	76.433	320	73	24.669	36.267	NA	0.23	0	0	0.05	0.9	3.194	NA	NA	CSWr	NA	2332	209542	6782_GOM23_S8_N9_18S_DNA_orig_S45_L001_R1_001.fastq.gz, 6782_GOM23_S8_N9_18S_DNA_orig_S45_L001_R2_001.fastq.gz, 6782_GOM23_S8_N9_18S_DNA_S139_L001_R1_001.fastq.gz, 6782_GOM23_S8_N9_18S_DNA_S139_L001_R2_001.fastq.gz
8	10	S8_N10	15.176	5-25m	28.704	88.629	2023-07-31	22:02:00	Day	transect2	79107.2	Near-coast	8	2	32	76.433	320	73	25.307	36.536	2060.1	0.44	0	0.02	0.11	1	2.689	0.00241419	8.1226	CSWr	NA	1234	665951	6782_GOM23_S8_N10_18S_DNA_orig_S53_L001_R1_001.fastq.gz, 6782_GOM23_S8_N10_18S_DNA_orig_S53_L001_R2_001.fastq.gz, 6782_GOM23_S8_N10_18S_DNA_S147_L001_R1_001.fastq.gz, 6782_GOM23_S8_N10_18S_DNA_S147_L001_R2_001.fastq.gz
8	11	S8_N11	2.641	< 5m	28.704	88.629	2023-07-31	22:02:00	Day	transect2	79107.2	Near-coast	5	2	32	76.433	320	73	30.066	36.066	2056.37	0.43	0	0.05	0.11	0.8	3.248	0.0024664	8.1273	Uncharacterized Upper	NA	2176	483034	6782_GOM23_S8_N11_18S_DNA_orig_S61_L001_R1_001.fastq.gz, 6782_GOM23_S8_N11_18S_DNA_orig_S61_L001_R2_001.fastq.gz, 6782_GOM23_S8_N11_18S_DNA_S155_L001_R1_001.fastq.gz, 6782_GOM23_S8_N11_18S_DNA_S155_L001_R2_001.fastq.gz
9	5	S9_N5	65.347	60-270m	28.965	88.887	2023-08-01	00:59:00	Night	transect2	49021.7	Coastal	1	4	8.5	65.42	178	65.313	21.968	36.722	2151.17	0.48	0.19	2.1	0.17	1.5	3.881	0.00244835	7.9852	GCW	NA	4407	558034	6782_GOM23_S9_N5_18S_DNA_orig_S76_L001_R1_001.fastq.gz, 6782_GOM23_S9_N5_18S_DNA_orig_S76_L001_R2_001.fastq.gz, 6782_GOM23_S9_N5_18S_DNA_S170_L001_R1_001.fastq.gz, 6782_GOM23_S9_N5_18S_DNA_S170_L001_R2_001.fastq.gz
9	9	S9_N9	2.195	< 5m	28.965	88.887	2023-08-01	00:59:00	Night	transect2	49021.7	Coastal	2	4	8.5	65.42	178	65.313	31.282	30.686	2063.71	0.33	0	0.04	0.03	1.1	2.732	0.00245421	8.113	Uncharacterized Upper	NA	2405	216723	6782_GOM23_S9_N9_18S_DNA_orig_S84_L001_R1_001.fastq.gz, 6782_GOM23_S9_N9_18S_DNA_orig_S84_L001_R2_001.fastq.gz, 6782_GOM23_S9_N9_18S_DNA_S178_L001_R1_001.fastq.gz, 6782_GOM23_S9_N9_18S_DNA_S178_L001_R2_001.fastq.gz
11	1	S11_N1	1475.67	1200-2000m	28.71	88.285	2023-08-01	06:20:00	Night	transect3	111024	Near-coast	9	4	8.5	59.5	424	74.003	4.282	34.966	2198.49	0.1	0.04	22.93	1.53	25.7	4.841	0.0023579	7.7835	Uncharacterized Deep	192000	1220	519383	6782_GOM23_S11_N1_18S_DNA_orig_S92_L001_R1_001.fastq.gz, 6782_GOM23_S11_N1_18S_DNA_orig_S92_L001_R2_001.fastq.gz, 6782_GOM23_S11_N1_18S_DNA_S186_L001_R1_001.fastq.gz, 6782_GOM23_S11_N1_18S_DNA_S186_L001_R2_001.fastq.gz
11	4	S11_N4	1000.74	800-1200m	28.71	88.285	2023-08-01	06:20:00	Night	transect3	111024	Near-coast	6	4	8.5	59.5	424	74.003	5.136	34.931	2211.86	0.41	0	26.81	1.84	26	4.011	0.00235271	7.7399	Uncharacterized Deep	NA	1824	385610	6782_GOM23_S11_N4_18S_DNA_orig_S6_L001_R1_001.fastq.gz, 6782_GOM23_S11_N4_18S_DNA_orig_S6_L001_R2_001.fastq.gz, 6782_GOM23_S11_N4_18S_DNA_S101_L001_R1_001.fastq.gz, 6782_GOM23_S11_N4_18S_DNA_S101_L001_R2_001.fastq.gz
11	5	S11_N5	800.195	800-1200m	28.71	88.285	2023-08-01	06:20:00	Night	transect3	111024	Near-coast	3	4	8.5	59.5	424	74.003	5.793	34.911	NA	0.17	0	28.66	1.91	25.1	3.556	NA	NA	Uncharacterized Deep	NA	540	505038	6782_GOM23_S11_N5_18S_DNA_orig_S14_L001_R1_001.fastq.gz, 6782_GOM23_S11_N5_18S_DNA_orig_S14_L001_R2_001.fastq.gz, 6782_GOM23_S11_N5_18S_DNA_S109_L001_R1_001.fastq.gz, 6782_GOM23_S11_N5_18S_DNA_S109_L001_R2_001.fastq.gz
11	6	S11_N6	601.07	400-800m	28.71	88.285	2023-08-01	06:20:00	Night	transect3	111024	Near-coast	6	4	8.5	59.5	424	74.003	7.338	34.93	2222.8	0.18	0	30.58	2.1	21.5	2.912	0.00238363	7.7243	Uncharacterized Deep	NA	2635	448834	6782_GOM23_S11_N6_18S_DNA_orig_S22_L001_R1_001.fastq.gz, 6782_GOM23_S11_N6_18S_DNA_orig_S22_L001_R2_001.fastq.gz, 6782_GOM23_S11_N6_18S_DNA_S117_L001_R1_001.fastq.gz, 6782_GOM23_S11_N6_18S_DNA_S117_L001_R2_001.fastq.gz
11	7	S11_N7	350.578	270-400m	28.71	88.285	2023-08-01	06:20:00	Night	transect3	111024	Near-coast	2	4	8.5	59.5	424	74.003	11.203	35.369	2204.25	0.25	0	24.81	1.58	12.3	2.756	0.00235613	7.7361	TACWn	NA	2477	388802	6782_GOM23_S11_N7_18S_DNA_orig_S30_L001_R1_001.fastq.gz, 6782_GOM23_S11_N7_18S_DNA_orig_S30_L001_R2_001.fastq.gz, 6782_GOM23_S11_N7_18S_DNA_S125_L001_R1_001.fastq.gz, 6782_GOM23_S11_N7_18S_DNA_S125_L001_R2_001.fastq.gz
11	10	S11_N10	74.003	60-270m	28.71	88.285	2023-08-01	06:20:00	Night	transect3	111024	Near-coast	7	4	8.5	59.5	424	74.003	22.107	36.703	2147.29	0.3	0.35	1.16	0.14	1.3	3.799	0.00242236	7.9878	GCW	22800	2074	362071	6782_GOM23_S11_N10_18S_DNA_orig_S38_L001_R1_001.fastq.gz, 6782_GOM23_S11_N10_18S_DNA_orig_S38_L001_R2_001.fastq.gz, 6782_GOM23_S11_N10_18S_DNA_S133_L001_R1_001.fastq.gz, 6782_GOM23_S11_N10_18S_DNA_S133_L001_R2_001.fastq.gz
11	11	S11_N11	30.573	25-60m	28.71	88.285	2023-08-01	06:20:00	Night	transect3	111024	Near-coast	4	4	8.5	59.5	424	74.003	29.048	35.897	2049.67	0.33	0	0	0.03	0.9	2.94	0.00239973	8.1079	Uncharacterized Upper	146000	2983	536160	6782_GOM23_S11_N11_18S_DNA_orig_S46_L001_R1_001.fastq.gz, 6782_GOM23_S11_N11_18S_DNA_orig_S46_L001_R2_001.fastq.gz, 6782_GOM23_S11_N11_18S_DNA_S140_L001_R1_001.fastq.gz, 6782_GOM23_S11_N11_18S_DNA_S140_L001_R2_001.fastq.gz
11	12	S11_N12	1.949	< 5m	28.71	88.285	2023-08-01	06:20:00	Night	transect3	111024	Near-coast	5	4	8.5	59.5	424	74.003	30.917	33.331	2021.14	0.17	0	0	0	1.4	3.514	0.00239302	8.1313	Uncharacterized Upper	546000	1141	477974	6782_GOM23_S11_N12_18S_DNA_orig_S54_L001_R1_001.fastq.gz, 6782_GOM23_S11_N12_18S_DNA_orig_S54_L001_R2_001.fastq.gz, 6782_GOM23_S11_N12_18S_DNA_S148_L001_R1_001.fastq.gz, 6782_GOM23_S11_N12_18S_DNA_S148_L001_R2_001.fastq.gz
12	1	S12_N1	2245.44	2000-3000m	28.418	88.005	2023-08-01	10:28:00	Night	transect3	147652	Offshore	2	0	12.4	112	459.474	62.234	4.293	34.97	2187.76	0.72	0	16.29	1.51	18.8	4.84	0.00239658	7.8065	Uncharacterized Deep	54800	1517	318833	6782_GOM23_S12_N1_18S_DNA_orig_S62_L001_R1_001.fastq.gz, 6782_GOM23_S12_N1_18S_DNA_orig_S62_L001_R2_001.fastq.gz, 6782_GOM23_S12_N1_18S_DNA_S156_L001_R1_001.fastq.gz, 6782_GOM23_S12_N1_18S_DNA_S156_L001_R2_001.fastq.gz
12	2	S12_N2	1998.8	1200-2000m	28.418	88.005	2023-08-01	10:28:00	Night	transect3	147652	Offshore	6	0	12.4	112	459.474	62.234	4.286	34.969	2198.05	0.36	0	22.82	1.55	25.2	4.861	0.002338	7.7625	Uncharacterized Deep	27600	1611	448992	6782_GOM23_S12_N2_18S_DNA_orig_S69_L001_R1_001.fastq.gz, 6782_GOM23_S12_N2_18S_DNA_orig_S69_L001_R2_001.fastq.gz, 6782_GOM23_S12_N2_18S_DNA_S163_L001_R1_001.fastq.gz, 6782_GOM23_S12_N2_18S_DNA_S163_L001_R2_001.fastq.gz
12	3	S12_N3	1798.67	1200-2000m	28.418	88.005	2023-08-01	10:28:00	Night	transect3	147652	Offshore	6	0	12.4	112	459.474	62.234	4.288	34.968	NA	0.33	0	23.01	1.87	25.5	4.844	NA	NA	Uncharacterized Deep	16400	1789	511314	6782_GOM23_S12_N3_18S_DNA_orig_S77_L001_R1_001.fastq.gz, 6782_GOM23_S12_N3_18S_DNA_orig_S77_L001_R2_001.fastq.gz, 6782_GOM23_S12_N3_18S_DNA_S171_L001_R1_001.fastq.gz, 6782_GOM23_S12_N3_18S_DNA_S171_L001_R2_001.fastq.gz
12	4	S12_N4	1599.04	1200-2000m	28.418	88.005	2023-08-01	10:28:00	Night	transect3	147652	Offshore	2	0	12.4	112	459.474	62.234	4.311	34.966	2192.7	0.54	0.02	23.28	1.65	25.6	4.801	0.00239643	7.8075	Uncharacterized Deep	NA	2095	513352	6782_GOM23_S12_N4_18S_DNA_orig_S85_L001_R1_001.fastq.gz, 6782_GOM23_S12_N4_18S_DNA_orig_S85_L001_R2_001.fastq.gz, 6782_GOM23_S12_N4_18S_DNA_S179_L001_R1_001.fastq.gz, 6782_GOM23_S12_N4_18S_DNA_S179_L001_R2_001.fastq.gz
12	5	S12_N5	1399.81	1200-2000m	28.418	88.005	2023-08-01	10:28:00	Night	transect3	147652	Offshore	6	0	12.4	112	459.474	62.234	4.372	34.962	2202.13	0.48	0	23.72	1.78	25.9	4.718	0.00238867	7.7846	Uncharacterized Deep	NA	1964	410938	6782_GOM23_S12_N5_18S_DNA_orig_S93_L001_R1_001.fastq.gz, 6782_GOM23_S12_N5_18S_DNA_orig_S93_L001_R2_001.fastq.gz, 6782_GOM23_S12_N5_18S_DNA_S187_L001_R1_001.fastq.gz, 6782_GOM23_S12_N5_18S_DNA_S187_L001_R2_001.fastq.gz
12	6	S12_N6	1199.99	800-1200m	28.418	88.005	2023-08-01	10:28:00	Night	transect3	147652	Offshore	3	0	12.4	112	459.474	62.234	4.58	34.952	NA	0.92	0.02	23.9	2.14	25.3	4.484	NA	NA	Uncharacterized Deep	NA	1139	521941	6782_GOM23_S12_N6_18S_DNA_orig_S7_L001_R1_001.fastq.gz, 6782_GOM23_S12_N6_18S_DNA_orig_S7_L001_R2_001.fastq.gz, 6782_GOM23_S12_N6_18S_DNA_S102_L001_R1_001.fastq.gz, 6782_GOM23_S12_N6_18S_DNA_S102_L001_R2_001.fastq.gz
12	11	S12_N11	25.016	25-60m	28.418	88.005	2023-08-01	10:28:00	Night	transect3	147652	Offshore	8	0	12.4	112	459.474	62.234	29.713	35.935	2061.97	0.16	0	0.03	0.04	1.2	3.161	0.00249169	8.1105	Uncharacterized Upper	124000	3873	551179	6782_GOM23_S12_N11_18S_DNA_orig_S23_L001_R1_001.fastq.gz, 6782_GOM23_S12_N11_18S_DNA_orig_S23_L001_R2_001.fastq.gz, 6782_GOM23_S12_N11_18S_DNA_S118_L001_R1_001.fastq.gz, 6782_GOM23_S12_N11_18S_DNA_S118_L001_R2_001.fastq.gz
12	12	S12_N12	1.783	< 5m	28.418	88.005	2023-08-01	10:28:00	Night	transect3	147652	Offshore	8	0	12.4	112	459.474	62.234	31.019	33.228	2034.32	0.06	0	0.04	0.03	1.9	3.302	0.00241956	8.1195	Uncharacterized Upper	140000	1514	372404	6782_GOM23_S12_N12_18S_DNA_orig_S31_L001_R1_001.fastq.gz, 6782_GOM23_S12_N12_18S_DNA_orig_S31_L001_R2_001.fastq.gz, 6782_GOM23_S12_N12_18S_DNA_S126_L001_R1_001.fastq.gz, 6782_GOM23_S12_N12_18S_DNA_S126_L001_R2_001.fastq.gz
14	1	S14_N1	2826.98	2000-3000m	27.972	87.361	2023-08-01	20:06:00	Day	transect3	226450	Offshore deep	9	0	12.4	114.725	399.446	69.85	4.347	34.972	2199.55	0.16	0	21.71	1.51	24.6	4.842	0.00235263	7.773	Uncharacterized Deep	46000	1262	463949	6782_GOM23_S14_N1_18S_DNA_orig_S39_L001_R1_001.fastq.gz, 6782_GOM23_S14_N1_18S_DNA_orig_S39_L001_R2_001.fastq.gz, 6782_GOM23_S14_N1_18S_DNA_S134_L001_R1_001.fastq.gz, 6782_GOM23_S14_N1_18S_DNA_S134_L001_R2_001.fastq.gz
14	2	S14_N2	2344.08	2000-3000m	27.972	87.361	2023-08-01	20:06:00	Day	transect3	226450	Offshore deep	6	0	12.4	114.725	399.446	69.85	4.306	34.97	2190.65	0.27	0	20.18	1.42	22.3	4.857	0.00238513	7.8199	Uncharacterized Deep	NA	1240	430729	6782_GOM23_S14_N2_18S_DNA_orig_S47_L001_R1_001.fastq.gz, 6782_GOM23_S14_N2_18S_DNA_orig_S47_L001_R2_001.fastq.gz, 6782_GOM23_S14_N2_18S_DNA_S141_L001_R1_001.fastq.gz, 6782_GOM23_S14_N2_18S_DNA_S141_L001_R2_001.fastq.gz
14	3	S14_N3	1996.11	1200-2000m	27.972	87.361	2023-08-01	20:06:00	Day	transect3	226450	Offshore deep	9	0	12.4	114.725	399.446	69.85	4.294	34.969	2200.96	0.24	0	23.07	1.54	25.1	4.839	0.00236458	7.7814	Uncharacterized Deep	NA	1594	557880	6782_GOM23_S14_N3_18S_DNA_orig_S55_L001_R1_001.fastq.gz, 6782_GOM23_S14_N3_18S_DNA_orig_S55_L001_R2_001.fastq.gz, 6782_GOM23_S14_N3_18S_DNA_S149_L001_R1_001.fastq.gz, 6782_GOM23_S14_N3_18S_DNA_S149_L001_R2_001.fastq.gz
14	4	S14_N4	1646.54	1200-2000m	27.972	87.361	2023-08-01	20:06:00	Day	transect3	226450	Offshore deep	2	0	12.4	114.725	399.446	69.85	4.318	34.966	NA	0.355	0	23.395	1.57	25.55	4.784	NA	NA	Uncharacterized Deep	NA	1401	447154	6782_GOM23_S14_N4_18S_DNA_orig_S63_L001_R1_001.fastq.gz, 6782_GOM23_S14_N4_18S_DNA_orig_S63_L001_R2_001.fastq.gz, 6782_GOM23_S14_N4_18S_DNA_S157_L001_R1_001.fastq.gz, 6782_GOM23_S14_N4_18S_DNA_S157_L001_R2_001.fastq.gz
14	5	S14_N5	1297.95	1200-2000m	27.972	87.361	2023-08-01	20:06:00	Day	transect3	226450	Offshore deep	3	0	12.4	114.725	399.446	69.85	4.49	34.956	2200.64	0.28	0	24.32	1.62	26	4.575	0.00238905	7.7913	Uncharacterized Deep	NA	495	549176	6782_GOM23_S14_N5_18S_DNA_orig_S70_L001_R1_001.fastq.gz, 6782_GOM23_S14_N5_18S_DNA_orig_S70_L001_R2_001.fastq.gz, 6782_GOM23_S14_N5_18S_DNA_S164_L001_R1_001.fastq.gz, 6782_GOM23_S14_N5_18S_DNA_S164_L001_R2_001.fastq.gz
14	6	S14_N6	947.803	800-1200m	27.972	87.361	2023-08-01	20:06:00	Day	transect3	226450	Offshore deep	5	0	12.4	114.725	399.446	69.85	5.517	34.919	2213.58	0.17	0	27.85	1.84	25.3	3.719	0.00235779	7.7077	Uncharacterized Deep	NA	1730	521475	6782_GOM23_S14_N6_18S_DNA_orig_S78_L001_R1_001.fastq.gz, 6782_GOM23_S14_N6_18S_DNA_orig_S78_L001_R2_001.fastq.gz, 6782_GOM23_S14_N6_18S_DNA_S172_L001_R1_001.fastq.gz, 6782_GOM23_S14_N6_18S_DNA_S172_L001_R2_001.fastq.gz
14	7	S14_N7	599.496	400-800m	27.972	87.361	2023-08-01	20:06:00	Day	transect3	226450	Offshore deep	5	0	12.4	114.725	399.446	69.85	7.984	34.975	2206.37	0.28	0	30.46	2.08	20.4	2.767	0.00234027	7.6883	Uncharacterized Deep	NA	2127	501303	6782_GOM23_S14_N7_18S_DNA_orig_S86_L001_R1_001.fastq.gz, 6782_GOM23_S14_N7_18S_DNA_orig_S86_L001_R2_001.fastq.gz, 6782_GOM23_S14_N7_18S_DNA_S180_L001_R1_001.fastq.gz, 6782_GOM23_S14_N7_18S_DNA_S180_L001_R2_001.fastq.gz
14	8	S14_N8	399.446	270-400m	27.972	87.361	2023-08-01	20:06:00	Day	transect3	226450	Offshore deep	6	0	12.4	114.725	399.446	69.85	11.296	35.385	2207.57	0.29	0	2.5	1.5	11.2	2.643	0.00239492	7.7526	TACWn	77400	769	381219	6782_GOM23_S14_N8_18S_DNA_orig_S94_L001_R1_001.fastq.gz, 6782_GOM23_S14_N8_18S_DNA_orig_S94_L001_R2_001.fastq.gz, 6782_GOM23_S14_N8_18S_DNA_S188_L001_R1_001.fastq.gz, 6782_GOM23_S14_N8_18S_DNA_S188_L001_R2_001.fastq.gz
14	9	S14_N9	199.254	60-270m	27.972	87.361	2023-08-01	20:06:00	Day	transect3	226450	Offshore deep	6	0	12.4	114.725	399.446	69.85	16.755	36.25	NA	0.21	0.02	12.91	0.73	4.5	3.314	NA	NA	TACW	NA	3377	426529	6782_GOM23_S14_N9_18S_DNA_orig_S8_L001_R1_001.fastq.gz, 6782_GOM23_S14_N9_18S_DNA_orig_S8_L001_R2_001.fastq.gz, 6782_GOM23_S14_N9_18S_DNA_S103_L001_R1_001.fastq.gz, 6782_GOM23_S14_N9_18S_DNA_S103_L001_R2_001.fastq.gz
14	10	S14_N10	114.725	60-270m	27.972	87.361	2023-08-01	20:06:00	Day	transect3	226450	Offshore deep	3	0	12.4	114.725	399.446	69.85	19.891	36.607	2180	0.27	0.03	9.26	0.44	3.2	3.034	0.00242287	7.9065	Uncharacterized Upper	34900	1152	510170	6782_GOM23_S14_N10_18S_DNA_orig_S16_L001_R1_001.fastq.gz, 6782_GOM23_S14_N10_18S_DNA_orig_S16_L001_R2_001.fastq.gz, 6782_GOM23_S14_N10_18S_DNA_S111_L001_R1_001.fastq.gz, 6782_GOM23_S14_N10_18S_DNA_S111_L001_R2_001.fastq.gz
14	11	S14_N11	69.85	60-270m	27.972	87.361	2023-08-01	20:06:00	Day	transect3	226450	Offshore deep	1	0	12.4	114.725	399.446	69.85	24.319	36.519	2113.37	0.55	0.06	0.04	0.13	1.3	4.459	0.00244413	8.0485	CSWr	NA	4775	538793	6782_GOM23_S14_N11_18S_DNA_orig_S24_L001_R1_001.fastq.gz, 6782_GOM23_S14_N11_18S_DNA_orig_S24_L001_R2_001.fastq.gz, 6782_GOM23_S14_N11_18S_DNA_S119_L001_R1_001.fastq.gz, 6782_GOM23_S14_N11_18S_DNA_S119_L001_R2_001.fastq.gz
14	12	S14_N12	2.899	< 5m	27.972	87.361	2023-08-01	20:06:00	Day	transect3	226450	Offshore deep	8	0	12.4	114.725	399.446	69.85	31.414	34.144	2047.06	0.21	0	0.04	0	1.6	3.128	0.00243263	8.148	Uncharacterized Upper	153000	1618	501706	6782_GOM23_S14_N12_18S_DNA_orig_S32_L001_R1_001.fastq.gz, 6782_GOM23_S14_N12_18S_DNA_orig_S32_L001_R2_001.fastq.gz, 6782_GOM23_S14_N12_18S_DNA_S127_L001_R1_001.fastq.gz, 6782_GOM23_S14_N12_18S_DNA_S127_L001_R2_001.fastq.gz
15	6	S15_N6	899.037	800-1200m	27.839	86.99	2023-08-02	00:45:00	Night	transect3	265570	Offshore deep	6	0	13.906	59.5	531	74.589	5.721	34.913	2215.54	0.43	0	28.52	1.93	25.3	3.586	0.00236258	7.7129	Uncharacterized Deep	NA	799	172498	6782_GOM_S15_N6_18S_DNA_orig_S56_L001_R1_001.fastq.gz, 6782_GOM_S15_N6_18S_DNA_orig_S56_L001_R2_001.fastq.gz, 6782_GOM_S15_N6_18S_DNA_S150_L001_R1_001.fastq.gz, 6782_GOM_S15_N6_18S_DNA_S150_L001_R2_001.fastq.gz
15	7	S15_N7	498.479	400-800m	27.839	86.99	2023-08-02	00:45:00	Night	transect3	265570	Offshore deep	6	0	13.906	59.5	531	74.589	9.687	35.158	NA	0.17	0	27.8	1.77	15.7	2.7	NA	NA	TACW	NA	1801	332069	6782_GOM_S15_N7_18S_DNA_orig_S64_L001_R1_001.fastq.gz, 6782_GOM_S15_N7_18S_DNA_orig_S64_L001_R2_001.fastq.gz, 6782_GOM_S15_N7_18S_DNA_S158_L001_R1_001.fastq.gz, 6782_GOM_S15_N7_18S_DNA_S158_L001_R2_001.fastq.gz
15	8	S15_N8	300.312	270-400m	27.839	86.99	2023-08-02	00:45:00	Night	transect3	265570	Offshore deep	3	0	13.906	59.5	531	74.589	13.549	35.726	2179.34	0.35	0	18.73	1.14	7.8	3.048	0.00234119	7.6632	TACW	NA	1317	527548	6782_GOM_S15_N8_18S_DNA_orig_S71_L001_R1_001.fastq.gz, 6782_GOM_S15_N8_18S_DNA_orig_S71_L001_R2_001.fastq.gz, 6782_GOM_S15_N8_18S_DNA_S165_L001_R1_001.fastq.gz, 6782_GOM_S15_N8_18S_DNA_S165_L001_R2_001.fastq.gz
15	9	S15_N9	104.389	60-270m	27.839	86.99	2023-08-02	00:45:00	Night	transect3	265570	Offshore deep	4	0	13.906	59.5	531	74.589	21.078	36.768	2145.74	0.21	0.05	7.32	0.38	2.4	3.397	0.00240134	7.8144	GCW	NA	4077	503287	6782_GOM_S15_N9_18S_DNA_orig_S79_L001_R1_001.fastq.gz, 6782_GOM_S15_N9_18S_DNA_orig_S79_L001_R2_001.fastq.gz, 6782_GOM_S15_N9_18S_DNA_S173_L001_R1_001.fastq.gz, 6782_GOM_S15_N9_18S_DNA_S173_L001_R2_001.fastq.gz
15	10	S15_N10	74.589	60-270m	27.839	86.99	2023-08-02	00:45:00	Night	transect3	265570	Offshore deep	7	0	13.906	59.5	531	74.589	23.491	36.641	2106.93	0.29	0.2	0.48	0.08	1.6	4.328	0.00242423	7.9408	CSWr	NA	3649	402219	6782_GOM_S15_N10_18S_DNA_orig_S87_L001_R1_001.fastq.gz, 6782_GOM_S15_N10_18S_DNA_orig_S87_L001_R2_001.fastq.gz, 6782_GOM_S15_N10_18S_DNA_S181_L001_R1_001.fastq.gz, 6782_GOM_S15_N10_18S_DNA_S181_L001_R2_001.fastq.gz
15	12	S15_N12	2.815	< 5m	27.839	86.99	2023-08-02	00:45:00	Night	transect3	265570	Offshore deep	5	0	13.906	59.5	531	74.589	30.016	35.293	2044.01	0.2	0.03	0	0.05	1.8	2.864	0.00240288	8.1193	Uncharacterized Upper	NA	1354	402725	6782_GOM_S15_N12_18S_DNA_orig_S95_L001_R1_001.fastq.gz, 6782_GOM_S15_N12_18S_DNA_orig_S95_L001_R2_001.fastq.gz, 6782_GOM_S15_N12_18S_DNA_S189_L001_R1_001.fastq.gz, 6782_GOM_S15_N12_18S_DNA_S189_L001_R2_001.fastq.gz
